# An epigenomic investigation of atrial fibrillation in a matched left and right atrial human cohort

**DOI:** 10.1101/2025.08.29.673028

**Authors:** Adrian Rodriguez, Stephanie Frost, Alison M Thomas, Diego Fernandez-Aroca, Jishan Choudhury, Georgios Tikkas, Andrew Tinker, Patricia B Munroe, Christopher G Bell, Diego Villar

## Abstract

As the most prevalent cardiac arrythmia, atrial fibrillation is an important contributor to cardiovascular morbidity and mortality. Human population findings increasingly support its complex genetic architecture, with most genetic association signals for atrial fibrillation found in the non-coding genome. In this study, we integrated genome-wide histone modification, gene expression and DNA methylation levels in a paired left and right atrial cohort comprising permanent atrial fibrillation patients and sinus rhythm controls. First, we first identified epigenomic regions enriched in histone H3 lysine 27 acetylation (H3K27ac) across left and right atria from patients and controls, and associated them with differentially expressed genes to derive a set of dysregulated candidate loci – including *NPPB* and *SCX*. Second, by incorporating an independent replication cohort, we were able to validate gene expression and epigenomic differences for a subset of these candidate loci. Third, we profiled base-resolution DNA methylation levels and identified differentially-methylated regions (DMRs) between atrial fibrillation and sinus rhythm samples. Integration of these data with histone modification levels and gene expression allowed us to propose epigenetic mechanisms underlying transcriptomic and epigenomic changes across dysregulated loci, such as disruption of transcription factor binding by DNA methylation at the *LRRC4B* locus. The data and analyses we report constitute a systematic investigation of gene regulatory alterations across the left and right atria in permanent atrial fibrillation.
