## Supplemental Table S9 for "An epigenomic investigation of atrial fibrillation in a matched left and right atrial human cohort"

### Sheet: SupplementalTableS9
Supplemental Table S5. RT-qPCR and ChIP-qPCR primers used for targeted validation of candidate regions.
RTqPCR primers
Gene	Direction	Sequence (5'-3')
NPPB	F	TCAGCCTCGGACTTGGAAAC
	R	CTTCCAGACACCTGTGGGAC
VASH1	F	GTTTGGAGACCAGCGAAGGAA
	R	ACAGGTGTAGACGGCTGGAAC
ANGPTL2	F	TGAAGCCGGAGAACACCAAC
	R	TGTTCCCAAACCCTTGCTTG
STRN	F	CCCATTTTTCTTCTTACCTGGCA
	R	GGTGGGAGCTGCTCTAAGAC
LRRC32	F	CCCCTACCCCACTACGAGAA
	R	TGTCTTGGCGGATCTTTCCC
SLC43A3	F	AATCCATGCCGAGTTCCCTT
	R	ACTGGAGGTCCCTTCATTCCT
FOXS1	F	ATCCGCCACAACCTGTCACTCA
	R	GTAGGAAGCTGCCGTGCTCAAA
FGF1	F	AGATAATGTGGCGGCATGGT
	R	CATGGTGCAGACTGCTCTGG
MT1X	F	TTGATCGGGAACTCCTGCTT
	R	CAGGAGCCAACAGGCGA
RGS6	F	TGGTAGCTGGGCTTGAACAG
	R	CCCCGATGCATCTGAACAGT
ANGPT1	F	CAACAGTGTCCTTCAGAAGCAGC
	R	CCAGCTTGATATACATCTGCACAG
BLM	F	GAGTCTGCGTGCGAGGATTA
	R	AGTGTTCTGGCTGAGTGACG
NR2F1	F	TGCCTCAAAGCCATCGTGCTGT
	R	CAGCAGCAGTTTGCCAAAACGG
TBP	F	GAGAGTTCTGGGATTGTACCG
	R	ATCCTCATGATTACCGCAGC
MYH6	F	CCTGCGGCCCAGATTCTTC
	R	ACGCTCCTTCTCTGACTTGC
NPPA	F	CTCACTGAGCACTTGTGGGG
	R	GCTGTGCTCACTCCTCTTGA
MYH7	F	CACTTGAGTAGCCCAGGCACA
	R	GTCGAACTTGGGTGGGTTCT
HNF4A	F	GGAGCTCCCTCAAGGATGAAG
	R	GATGGGGACGTGTCTGGTG
PITX2c	F	CCGCAGAGAAAGATAAAAGCCA
	R	GATTTCTTCGCGTGTGGACA
BMP10	F	AGCAAGACGGTGTCGACTTT
	R	CGGCTGGGAAAACAGATCTTC
ChIPqPCR primers
Enriched Region Targeted	Direction	Assciated Gene	Sequence (5'-3')
-	F	GAPDH	CCGGGTCTTTGCAGTCGTAT
	R		GGGAGTAGGGACCTCCTGTT
DBA_AF_LA_enriched_consensus_Genrich_filtered_gr__0013	F	NPPB	CAAAGGGTGTTTGCTGTGGG
	R		GCAGGTCCTGACTTCTGCAT
DBA_AF_enriched_consensus_Genrich_filtered_gr__0377	F	VASH1	GACAGGGGACCCAGACAAAG
	R		GACAAGTCCGGGAGCCAAG
DBA_AF_enriched_consensus_Genrich_filtered_gr__0215	F	SLC43A3	ATGCTGTTACTCGCTCAGGC
	R		CCAGCGGTCAAGGCAAAATG
DBA_AF_RA_enriched_consensus_Genrich_filtered_gr__1568	F	SCX	AGACCGCACCAACAGCGTGAAC
	R		CAGGTGCGAGATGTAGCTGGAG
DBA_AF_enriched_consensus_Genrich_filtered_gr__1104	F	ANGPTL2	CCAGTGGGTTTGGGAGAGAC
	R		CTCAGAGGCACTCTGCAGTC
DBA_AF_enriched_consensus_Genrich_filtered_gr__0707	F	FOXS1	GGTCAGGGCTCAGTCACTTC
	R		ACCTACCCCCTGTTTGGACT
DBA_AF_LA_enriched_consensus_Genrich_filtered_gr__0845	F	STRN	CCCATTTTTCTTCTTACCTGGCA
	R		GGTGGGAGCTGCTCTAAGAC
DBA_AF_LA_enriched_consensus_Genrich_filtered_gr__0328	F	LRRC32	CCCCTACCCCACTACGAGAA
	R		TGTCTTGGCGGATCTTTCCC
DBA_SR_enriched_consensus_Genrich_filtered_gr__0510	F	MT1X	ATCACGTCCCTGAGACCACT
	R		AGAGCCTGGTCAGAGCATTG
DBA_SR_enriched_consensus_Genrich_filtered_gr__1081	F	NR2F1	GAAAGTTCTCCTCGTCCCGC
	R		TGCCTCACCAGGCAAGTAAC
DBA_SR_LA_enriched_consensus_Genrich_filtered_gr__0617	F	BLM	CAGGATGGCACTCTGATGGT
	R		CCTGGCAGGGACTGAGTAGA
DBA_SR_LA_enriched_consensus_Genrich_filtered_gr__0538	F	RGS6	TGGTAGCTGGGCTTGAACAG
	R		CCCCGATGCATCTGAACAGT
DBA_SR_RA_enriched_consensus_Genrich_filtered_gr__1306	F	ANGPT1	CCTCTCATGTAGGTTTCCCCT
	R		TTACAGCCCTTGTGCATTCCT
DBA_AF_enriched_consensus_Genrich_filtered_gr__008	F	NPPB	CCCCAACCCCTGGAAATCAA
	R		CAGCATGGAACCTGCCAAAG
