## Supplemental Table S5 for "An epigenomic investigation of atrial fibrillation in a matched left and right atrial human cohort"

### Sheet: AF_upregulated_H3K27ac-enriched
Supplemental Table S5. Candidate loci with hallmarks of gene dysregulation
		hg38
AFvsSR_AFup genes		AF-enriched regions associated to AF-upregulated genes (GREAT basal plus extension association rule; proximal: 5 kb upstream, 1 kb downstream; Distal: up to 1,000 kb)
Differentially Expressed Gene		Associated Region 1					Associated Region 2					Associated Region 3					Associated Region 4
Gene Symbol	Ensembl ID	Region ID	chr	start	end	TSS distance (bp)	Region ID	chr	start	end	TSS distance (bp)	Region ID	chr	start	end	TSS distance (bp)	Region ID	chr	start	end	TSS distance (bp)
A4GALT	ENSG00000128274	DBA_AF_enriched_consensus_Genrich_filtered_gr__0773	22	42693954	42705160	(-4571),	DBA_AF_enriched_consensus_Genrich_filtered_gr__0772	22	42681400	42693751	(+7410)
ACBD3	ENSG00000182827	DBA_AF_enriched_consensus_Genrich_filtered_gr__0112	1	226107939	226112512	(+76504)
ADCY6	ENSG00000174233	DBA_AF_enriched_consensus_Genrich_filtered_gr__0286	12	48776776	48790403	(+539)
ALPK3	ENSG00000136383	DBA_AF_enriched_consensus_Genrich_filtered_gr__0414	15	84833499	84838503	(+19321),	DBA_AF_enriched_consensus_Genrich_filtered_gr__0415	15	84838694	84843714	(+24524),	DBA_AF_enriched_consensus_Genrich_filtered_gr__0416	15	84843749	84843929	(+27159)
ANGPTL2	ENSG00000136859	DBA_AF_enriched_consensus_Genrich_filtered_gr__1104	9	127183005	127190120	(-63680),	DBA_AF_enriched_consensus_Genrich_filtered_gr__1103	9	127128033	127137679	(-9973)
ANKRD1	ENSG00000148677	DBA_AF_enriched_consensus_Genrich_filtered_gr__0161	10	90927684	90938105	(-11619),	DBA_AF_enriched_consensus_Genrich_filtered_gr__0160	10	90917435	90923602	(+757)
ARHGAP1	ENSG00000175220	DBA_AF_enriched_consensus_Genrich_filtered_gr__0214	11	46693305	46701982	(+2955)
B4GALNT3	ENSG00000139044	DBA_AF_enriched_consensus_Genrich_filtered_gr__0263	12	641999	648419	(+184845)
CCDC141	ENSG00000163492	DBA_AF_enriched_consensus_Genrich_filtered_gr__0672	2	178859340	178867311	(+186733)
CCND2	ENSG00000118971	DBA_AF_enriched_consensus_Genrich_filtered_gr__0267	12	4270915	4279287	(+1329)
CKAP4	ENSG00000136026	DBA_AF_enriched_consensus_Genrich_filtered_gr__0312	12	106245599	106250008	(+184)
CPT1B	ENSG00000205560	DBA_AF_enriched_consensus_Genrich_filtered_gr__0784	22	50577249	50583719	(-2029)
DIAPH1	ENSG00000131504	DBA_AF_enriched_consensus_Genrich_filtered_gr__0912	5	141511718	141522644	(+101874),	DBA_AF_enriched_consensus_Genrich_filtered_gr__0911	5	141511587	141511652	(+107435)
EEF1A1	ENSG00000156508	DBA_AF_enriched_consensus_Genrich_filtered_gr__0967	6	73519294	73524451	(-855)
ENTPD3	ENSG00000168032	DBA_AF_enriched_consensus_Genrich_filtered_gr__0802	3	40308940	40312931	(-76220),	DBA_AF_enriched_consensus_Genrich_filtered_gr__0803	3	40312942	40313790	(-73790)
EXOSC7	ENSG00000075914	DBA_AF_enriched_consensus_Genrich_filtered_gr__0807	3	45010217	45013938	(+35848)
FGF1	ENSG00000113578	DBA_AF_enriched_consensus_Genrich_filtered_gr__0915	5	142683939	142687326	(+12437)
FGFR1	ENSG00000077782	DBA_AF_enriched_consensus_Genrich_filtered_gr__1036	8	38464169	38468962	(+1279),	DBA_AF_enriched_consensus_Genrich_filtered_gr__1035	8	38448498	38455577	(+15807)
FOXS1	ENSG00000179772	DBA_AF_enriched_consensus_Genrich_filtered_gr__0707	20	31840821	31845724	(+2346)
GABARAPL1	ENSG00000139112	DBA_AF_enriched_consensus_Genrich_filtered_gr__0274	12	10211150	10216016	(+778)
GADD45A	ENSG00000116717	DBA_AF_enriched_consensus_Genrich_filtered_gr__0053	1	67683756	67683985	(-1190),	DBA_AF_enriched_consensus_Genrich_filtered_gr__0054	1	67684031	67687889	(+899)
GAS6	ENSG00000183087	DBA_AF_enriched_consensus_Genrich_filtered_gr__0360	13	113836878	113840962	(+25147)
GRIP2	ENSG00000144596	DBA_AF_enriched_consensus_Genrich_filtered_gr__0796	3	14521083	14527313	(+17883),	DBA_AF_enriched_consensus_Genrich_filtered_gr__0795	3	14451042	14454763	(+89178),	DBA_AF_enriched_consensus_Genrich_filtered_gr__0794	3	14430625	14435727	(+108905)
GRK5	ENSG00000198873	DBA_AF_enriched_consensus_Genrich_filtered_gr__0185	10	119268410	119273358	(+63295)
HIVEP1	ENSG00000095951	DBA_AF_enriched_consensus_Genrich_filtered_gr__0946	6	12007005	12013899	(-1886)
HOOK2	ENSG00000095066	DBA_AF_enriched_consensus_Genrich_filtered_gr__0580	19	12776699	12780683	(-3168),	DBA_AF_enriched_consensus_Genrich_filtered_gr__0579	19	12774942	12776648	(-272)
IFIT5	ENSG00000152778	DBA_AF_enriched_consensus_Genrich_filtered_gr__0159	10	89513577	89520726	(+102566)
IGFBP2	ENSG00000115457	DBA_AF_enriched_consensus_Genrich_filtered_gr__0679	2	216532291	216542159	(-96170)
ITGA9	ENSG00000144668	DBA_AF_enriched_consensus_Genrich_filtered_gr__0800	3	37451933	37460335	(+4015),	DBA_AF_enriched_consensus_Genrich_filtered_gr__0801	3	37765201	37773851	(+317407)
KCNC4	ENSG00000116396	DBA_AF_enriched_consensus_Genrich_filtered_gr__0066	1	110185816	110186034	(-25548),	DBA_AF_enriched_consensus_Genrich_filtered_gr__0067	1	110186455	110190364	(-23063)
KIFC3	ENSG00000140859	DBA_AF_enriched_consensus_Genrich_filtered_gr__0446	16	57799384	57805380	(+641)
LMOD3	ENSG00000163380	DBA_AF_enriched_consensus_Genrich_filtered_gr__0820	3	69368011	69372426	(-247653),	DBA_AF_enriched_consensus_Genrich_filtered_gr__0819	3	69367495	69367939	(-245151),	DBA_AF_enriched_consensus_Genrich_filtered_gr__0818	3	69367063	69367129	(-244530)
LOXL1	ENSG00000129038	DBA_AF_enriched_consensus_Genrich_filtered_gr__0402	15	73980643	73993057	(+60392)
MAFK	ENSG00000198517	DBA_AF_enriched_consensus_Genrich_filtered_gr__0994	7	1529873	1539635	(+4040)
MICAL2	ENSG00000133816	DBA_AF_enriched_consensus_Genrich_filtered_gr__0202	11	12156314	12168538	(+51835),	DBA_AF_enriched_consensus_Genrich_filtered_gr__0201	11	12168614	12171511	(+59472)
NPPB	ENSG00000120937	DBA_AF_enriched_consensus_Genrich_filtered_gr__0008	1	11885210	11889261	(-28305)
PACS1	ENSG00000175115	DBA_AF_enriched_consensus_Genrich_filtered_gr__0234	11	66067445	66071886	(-788),	DBA_AF_enriched_consensus_Genrich_filtered_gr__0235	11	66118165	66121450	(+49354)
PLEKHA2	ENSG00000169499	DBA_AF_enriched_consensus_Genrich_filtered_gr__1037	8	38868730	38873455	(-30198),	DBA_AF_enriched_consensus_Genrich_filtered_gr__1038	8	38931683	38940240	(+34671)
QPCT	ENSG00000115828	DBA_AF_enriched_consensus_Genrich_filtered_gr__0633	2	37647315	37659552	(+308860)
RHBDF1	ENSG00000007384	DBA_AF_enriched_consensus_Genrich_filtered_gr__0433	16	70632	79294	(-2332)
RNF216	ENSG00000011275	DBA_AF_enriched_consensus_Genrich_filtered_gr__0998	7	5686786	5702050	(+87321)
SCAF11	ENSG00000139218	DBA_AF_enriched_consensus_Genrich_filtered_gr__0282	12	45992785	45992830	(-2243),	DBA_AF_enriched_consensus_Genrich_filtered_gr__0283	12	45989459	45992671	(-500)
SERAC1	ENSG00000122335	DBA_AF_enriched_consensus_Genrich_filtered_gr__0987	6	158037746	158045570	(+126612)
SH2B3	ENSG00000111252	DBA_AF_enriched_consensus_Genrich_filtered_gr__0318	12	111402383	111415524	(+3006)
SLC43A3	ENSG00000134802	DBA_AF_enriched_consensus_Genrich_filtered_gr__0215	11	57424054	57428530	(+829)
SLC6A6	ENSG00000131389	DBA_AF_enriched_consensus_Genrich_filtered_gr__0793	3	14228985	14238298	(-168934),	DBA_AF_enriched_consensus_Genrich_filtered_gr__0794	3	14430625	14435727	(+30600),	DBA_AF_enriched_consensus_Genrich_filtered_gr__0795	3	14451042	14454763	(+50327),	DBA_AF_enriched_consensus_Genrich_filtered_gr__0796	3	14521083	14527313	(+121622)
SOCS2	ENSG00000120833	DBA_AF_enriched_consensus_Genrich_filtered_gr__0305	12	93569792	93573600	(+15),	DBA_AF_enriched_consensus_Genrich_filtered_gr__0306	12	93589297	93596184	(+21060)
SORBS2	ENSG00000154556	DBA_AF_enriched_consensus_Genrich_filtered_gr__0884	4	185861776	185870563	(+90482),	DBA_AF_enriched_consensus_Genrich_filtered_gr__0883	4	185830176	185842599	(+120264)
SPTAN1	ENSG00000197694	DBA_AF_enriched_consensus_Genrich_filtered_gr__1109	9	128548332	128548626	(-4111),	DBA_AF_enriched_consensus_Genrich_filtered_gr__1111	9	128548630	128556490	(-30),	DBA_AF_enriched_consensus_Genrich_filtered_gr__1110	9	128556537	128556653	(+4005)
SUDS3	ENSG00000111707	DBA_AF_enriched_consensus_Genrich_filtered_gr__0326	12	118371353	118377172	(-2117)
SYNJ2	ENSG00000078269	DBA_AF_enriched_consensus_Genrich_filtered_gr__0987	6	158037746	158045570	(+59771)
TMBIM1	ENSG00000135926	DBA_AF_enriched_consensus_Genrich_filtered_gr__0683	2	218281777	218293124	(-602)
TRIQK	ENSG00000205133	DBA_AF_enriched_consensus_Genrich_filtered_gr__1049	8	92100360	92103664	(+864133)
VASH1	ENSG00000071246	DBA_AF_enriched_consensus_Genrich_filtered_gr__0377	14	76757747	76767236	(+303),	DBA_AF_enriched_consensus_Genrich_filtered_gr__0378	14	76767276	76775752	(+9325)
XPC	ENSG00000154767	DBA_AF_enriched_consensus_Genrich_filtered_gr__0793	3	14228985	14238298	(-54859)
XPR1	ENSG00000143324	DBA_AF_enriched_consensus_Genrich_filtered_gr__0095	1	180559355	180564193	(-70230),	DBA_AF_enriched_consensus_Genrich_filtered_gr__0096	1	180564273	180564328	(-67703),	DBA_AF_enriched_consensus_Genrich_filtered_gr__0097	1	180609510	180613719	(-20389)
YKT6	ENSG00000106636	DBA_AF_enriched_consensus_Genrich_filtered_gr__1006	7	44255060	44261101	(+57032)
YWHAQ	ENSG00000134308	DBA_AF_enriched_consensus_Genrich_filtered_gr__0623	2	9634110	9634160	(-3519),	DBA_AF_enriched_consensus_Genrich_filtered_gr__0624	2	9629661	9633953	(-1191)

### Sheet: SR_upregulated_H3K27ac-enriched
Supplemental Table S5. Candidate loci with hallmarks of gene dysregulation
		hg38
AFvsSR_SRup genes		SR-enriched regions associated to SR-upregulated genes (GREAT basal plus extension association rule; proximal: 5 kb upstream, 1 kb downstream; Distal: up to 1,000 kb)
Differentially Expressed Gene		Associated Region 1					Associated Region 2					Associated Region 3					Associated Region 4					Associated Region 5					Associated Region 6					Associated Region 7
Gene Symbol	Ensembl ID	Region ID	chr	start	end	TSS distance (bp)	Region ID	chr	start	end	TSS distance (bp)	Region ID	chr	start	end	TSS distance (bp)	Region ID	chr	start	end	TSS distance (bp)	Region ID	chr	start	end	TSS distance (bp)	Region ID	chr	start	end	TSS distance (bp)	Region ID	chr	start	end	TSS distance (bp)
ACPP		DBA_SR_enriched_consensus_Genrich_filtered_gr__1011	3	132283047	132286131	(-32818)
ADAMTS7	ENSG00000136378	DBA_SR_enriched_consensus_Genrich_filtered_gr__0456	15	78758024	78764120	(+50359)
ARHGEF4	ENSG00000136002	DBA_SR_enriched_consensus_Genrich_filtered_gr__0809	2	130819174	130821159	(-96484)
ASTN2	ENSG00000148219	DBA_SR_enriched_consensus_Genrich_filtered_gr__1282	9	117268921	117269222	(+145998),	DBA_SR_enriched_consensus_Genrich_filtered_gr__1281	9	117267135	117268711	(+147147),	DBA_SR_enriched_consensus_Genrich_filtered_gr__1280	9	117266350	117267105	(+148342)
BAD	ENSG00000002330	DBA_SR_enriched_consensus_Genrich_filtered_gr__0263	11	64283752	64286656	(-565)
BAIAP2	ENSG00000175866	DBA_SR_enriched_consensus_Genrich_filtered_gr__0617	17	81033889	81034990	(-722),	DBA_SR_enriched_consensus_Genrich_filtered_gr__0618	17	81035134	81035198	(+4)
BHMT2	ENSG00000132840	DBA_SR_enriched_consensus_Genrich_filtered_gr__1077	5	79069295	79071117	(+489)
BMPR1A	ENSG00000107779	DBA_SR_enriched_consensus_Genrich_filtered_gr__0200	10	86754228	86754354	(-2359),	DBA_SR_enriched_consensus_Genrich_filtered_gr__0199	10	86754460	86757815	(-512)
CACNA1D	ENSG00000157388	DBA_SR_enriched_consensus_Genrich_filtered_gr__0983	3	53673640	53676759	(+180501),	DBA_SR_enriched_consensus_Genrich_filtered_gr__0980	3	53676795	53677675	(+182536),	DBA_SR_enriched_consensus_Genrich_filtered_gr__0981	3	53677712	53678544	(+183429),	DBA_SR_enriched_consensus_Genrich_filtered_gr__0982	3	53678547	53679070	(+184110),	DBA_SR_enriched_consensus_Genrich_filtered_gr__0984	3	53703524	53705241	(+209684),	DBA_SR_enriched_consensus_Genrich_filtered_gr__0985	3	53705331	53713362	(+214648),	DBA_SR_enriched_consensus_Genrich_filtered_gr__0986	3	53713441	53716187	(+220115)
CACNA1G	ENSG00000006283	DBA_SR_enriched_consensus_Genrich_filtered_gr__0588	17	50580003	50580066	(+18575),	DBA_SR_enriched_consensus_Genrich_filtered_gr__0589	17	50580144	50586908	(+22066)
CCDC6	ENSG00000108091	DBA_SR_enriched_consensus_Genrich_filtered_gr__0184	10	60291446	60298354	(-388244)
CEBPB	ENSG00000172216	DBA_SR_enriched_consensus_Genrich_filtered_gr__0868	20	50189437	50194501	(+1235),	DBA_SR_enriched_consensus_Genrich_filtered_gr__0869	20	50393218	50402535	(+207143)
CEL	ENSG00000170835	DBA_SR_enriched_consensus_Genrich_filtered_gr__1293	9	133053492	133056331	(-7066)
CHDH	ENSG00000016391	DBA_SR_enriched_consensus_Genrich_filtered_gr__0986	3	53713441	53716187	(+131576),	DBA_SR_enriched_consensus_Genrich_filtered_gr__0985	3	53705331	53713362	(+137043),	DBA_SR_enriched_consensus_Genrich_filtered_gr__0984	3	53703524	53705241	(+142007),	DBA_SR_enriched_consensus_Genrich_filtered_gr__0982	3	53678547	53679070	(+167581),	DBA_SR_enriched_consensus_Genrich_filtered_gr__0981	3	53677712	53678544	(+168262),	DBA_SR_enriched_consensus_Genrich_filtered_gr__0980	3	53676795	53677675	(+169155),	DBA_SR_enriched_consensus_Genrich_filtered_gr__0983	3	53673640	53676759	(+171190)
CITED2	ENSG00000164442	DBA_SR_enriched_consensus_Genrich_filtered_gr__1161	6	140076781	140081486	(-704921),	DBA_SR_enriched_consensus_Genrich_filtered_gr__1160	6	139533096	139535087	(-159879)
CMTM5	ENSG00000166091	DBA_SR_enriched_consensus_Genrich_filtered_gr__0385	14	23401347	23412427	(+29851)
CNNM3	ENSG00000168763	DBA_SR_enriched_consensus_Genrich_filtered_gr__0796	2	96815327	96817024	(-74),	DBA_SR_enriched_consensus_Genrich_filtered_gr__0797	2	96817041	96817706	(+1124)
COL23A1	ENSG00000050767	DBA_SR_enriched_consensus_Genrich_filtered_gr__1107	5	178238816	178241243	(+350525)
CREBBP	ENSG00000005339	DBA_SR_enriched_consensus_Genrich_filtered_gr__0481	16	3879291	3881547	(+307)
CROCC	ENSG00000058453	DBA_SR_enriched_consensus_Genrich_filtered_gr__0023	1	16903012	16906285	(-17301),	DBA_SR_enriched_consensus_Genrich_filtered_gr__0024	1	16913426	16915261	(-7606)
DAG1	ENSG00000173402	DBA_SR_enriched_consensus_Genrich_filtered_gr__0967	3	49464870	49464908	(-5243),	DBA_SR_enriched_consensus_Genrich_filtered_gr__0968	3	49464984	49471369	(-1955)
DDIT4	ENSG00000168209	DBA_SR_enriched_consensus_Genrich_filtered_gr__0190	10	72272482	72276796	(+719),	DBA_SR_enriched_consensus_Genrich_filtered_gr__0191	10	72330683	72337584	(+60214)
ELL	ENSG00000105656	DBA_SR_enriched_consensus_Genrich_filtered_gr__0683	19	18503467	18509092	(+15847)
ERRFI1	ENSG00000116285	DBA_SR_enriched_consensus_Genrich_filtered_gr__0006	1	8029168	8029207	(-2880),	DBA_SR_enriched_consensus_Genrich_filtered_gr__0007	1	8025182	8028974	(-770)
FAM124A	ENSG00000150510	DBA_SR_enriched_consensus_Genrich_filtered_gr__0373	13	51243646	51249194	(+24049)
FAM46B		DBA_SR_enriched_consensus_Genrich_filtered_gr__0040	1	27097850	27102091	(-87135)
FBXO42	ENSG00000037637	DBA_SR_enriched_consensus_Genrich_filtered_gr__0021	1	16249067	16250409	(+102716)
FEZ1	ENSG00000149557	DBA_SR_enriched_consensus_Genrich_filtered_gr__0302	11	125343636	125347514	(+150735)
FKBP5	ENSG00000096060	DBA_SR_enriched_consensus_Genrich_filtered_gr__1124	6	35687306	35689183	(+40338)
FLRT1	ENSG00000126500	DBA_SR_enriched_consensus_Genrich_filtered_gr__0260	11	64054647	64059834	(-45947)
GADD45G	ENSG00000130222	DBA_SR_enriched_consensus_Genrich_filtered_gr__1268	9	89496760	89498198	(-107534),	DBA_SR_enriched_consensus_Genrich_filtered_gr__1269	9	89498204	89498722	(-106550),	DBA_SR_enriched_consensus_Genrich_filtered_gr__1270	9	89683339	89686301	(+79807)
GAREM1	ENSG00000141441	DBA_SR_enriched_consensus_Genrich_filtered_gr__0638	18	32468979	32471340	(+272)
GDA	ENSG00000119125	DBA_SR_enriched_consensus_Genrich_filtered_gr__1266	9	72304462	72306291	(+156026)
GEMIN4	ENSG00000179409	DBA_SR_enriched_consensus_Genrich_filtered_gr__0531	17	751380	754205	(-532)
GNPDA2	ENSG00000163281	DBA_SR_enriched_consensus_Genrich_filtered_gr__1040	4	45323914	45327457	(-599091),	DBA_SR_enriched_consensus_Genrich_filtered_gr__1039	4	45323547	45323755	(-597056)
GOLGA7B	ENSG00000155265	DBA_SR_enriched_consensus_Genrich_filtered_gr__0208	10	97780234	97782828	(-68708)
GRIN2A	ENSG00000183454	DBA_SR_enriched_consensus_Genrich_filtered_gr__0485	16	9796043	9799717	(+384874)
GSE1	ENSG00000131149	DBA_SR_enriched_consensus_Genrich_filtered_gr__0523	16	85150734	85153568	(-461065),	DBA_SR_enriched_consensus_Genrich_filtered_gr__0524	16	85205595	85208103	(-406367),	DBA_SR_enriched_consensus_Genrich_filtered_gr__0526	16	85305896	85314932	(-302802),	DBA_SR_enriched_consensus_Genrich_filtered_gr__0525	16	85315100	85315123	(-298104),	DBA_SR_enriched_consensus_Genrich_filtered_gr__0527	16	85458521	85466551	(-150680)
HDAC4	ENSG00000068024	DBA_SR_enriched_consensus_Genrich_filtered_gr__0846	2	239326860	239331235	(+71901),	DBA_SR_enriched_consensus_Genrich_filtered_gr__0845	2	239306434	239311849	(+91807)
HIVEP3	ENSG00000127124	DBA_SR_enriched_consensus_Genrich_filtered_gr__0063	1	41879938	41885611	(+35723),	DBA_SR_enriched_consensus_Genrich_filtered_gr__0062	1	41494711	41497468	(+422408)
HNRNPA2B1	ENSG00000122566	DBA_SR_enriched_consensus_Genrich_filtered_gr__1175	7	26199425	26202343	(-138)
HPN	ENSG00000105707	DBA_SR_enriched_consensus_Genrich_filtered_gr__0689	19	35037609	35043812	(+205)
HSF2	ENSG00000025156	DBA_SR_enriched_consensus_Genrich_filtered_gr__1153	6	122126123	122131520	(-270724),	DBA_SR_enriched_consensus_Genrich_filtered_gr__1152	6	122131552	122133366	(-267087)
INHA	ENSG00000123999	DBA_SR_enriched_consensus_Genrich_filtered_gr__0834	2	219570060	219572973	(-678)
IRF2BP2	ENSG00000168264	DBA_SR_enriched_consensus_Genrich_filtered_gr__0172	1	235080899	235084512	(-473181),	DBA_SR_enriched_consensus_Genrich_filtered_gr__0170	1	234884423	234890680	(-278027),	DBA_SR_enriched_consensus_Genrich_filtered_gr__0166	1	234581344	234585504	(+26101),	DBA_SR_enriched_consensus_Genrich_filtered_gr__0165	1	234542402	234547643	(+64502),	DBA_SR_enriched_consensus_Genrich_filtered_gr__0162	1	234523972	234525786	(+84646),	DBA_SR_enriched_consensus_Genrich_filtered_gr__0163	1	234521317	234523938	(+86897)
KBTBD13	ENSG00000234438	DBA_SR_enriched_consensus_Genrich_filtered_gr__0441	15	65084388	65090729	(+10743)
KCNJ3	ENSG00000162989	DBA_SR_enriched_consensus_Genrich_filtered_gr__0812	2	154637181	154640316	(-59550)
KCNJ5	ENSG00000120457	DBA_SR_enriched_consensus_Genrich_filtered_gr__0304	11	128890102	128894710	(+1050)
KCNK1	ENSG00000135750	DBA_SR_enriched_consensus_Genrich_filtered_gr__0161	1	233718039	233725938	(+107985)
KIAA1217	ENSG00000120549	DBA_SR_enriched_consensus_Genrich_filtered_gr__0180	10	24206379	24209972	(-988)
KLF12	ENSG00000118922	DBA_SR_enriched_consensus_Genrich_filtered_gr__0376	13	74131118	74136536	(-138778)
KSR2	ENSG00000171435	DBA_SR_enriched_consensus_Genrich_filtered_gr__0351	12	117513159	117515977	(+453655)
LANCL2	ENSG00000132434	DBA_SR_enriched_consensus_Genrich_filtered_gr__1184	7	55364959	55367173	(+618)
LBR	ENSG00000143815	DBA_SR_enriched_consensus_Genrich_filtered_gr__0154	1	225445333	225449650	(-18637)
LGALS3BP	ENSG00000108679	DBA_SR_enriched_consensus_Genrich_filtered_gr__0616	17	78977076	78981216	(+963)
LGI4	ENSG00000153902	DBA_SR_enriched_consensus_Genrich_filtered_gr__0690	19	35136718	35141238	(-3778)
LGR6	ENSG00000133067	DBA_SR_enriched_consensus_Genrich_filtered_gr__0138	1	202197543	202198352	(+4047),	DBA_SR_enriched_consensus_Genrich_filtered_gr__0139	1	202198379	202204405	(+7491)
LIX1	ENSG00000145721	DBA_SR_enriched_consensus_Genrich_filtered_gr__1086	5	97098752	97099859	(+43566)
LPGAT1	ENSG00000123684	DBA_SR_enriched_consensus_Genrich_filtered_gr__0149	1	211932737	211934988	(-103091),	DBA_SR_enriched_consensus_Genrich_filtered_gr__0148	1	211931009	211932479	(-100972)
MAP7D1	ENSG00000116871	DBA_SR_enriched_consensus_Genrich_filtered_gr__0059	1	36154772	36158001	(+185),	DBA_SR_enriched_consensus_Genrich_filtered_gr__0060	1	36159303	36164779	(+5839)
MKNK2	ENSG00000099875	DBA_SR_enriched_consensus_Genrich_filtered_gr__0652	19	2030887	2033042	(+19279)
MPP2	ENSG00000108852	DBA_SR_enriched_consensus_Genrich_filtered_gr__0578	17	43871089	43878298	(+35006),	DBA_SR_enriched_consensus_Genrich_filtered_gr__0577	17	43859466	43862806	(+48564)
MPP3	ENSG00000161647	DBA_SR_enriched_consensus_Genrich_filtered_gr__0576	17	43826099	43826131	(+6127),	DBA_SR_enriched_consensus_Genrich_filtered_gr__0575	17	43823387	43826040	(+7528)
MRO	ENSG00000134042	DBA_SR_enriched_consensus_Genrich_filtered_gr__0639	18	50653145	50656838	(+165072)
MRPS28	ENSG00000147586	DBA_SR_enriched_consensus_Genrich_filtered_gr__1224	8	80031456	80031627	(-1271),	DBA_SR_enriched_consensus_Genrich_filtered_gr__1223	8	80028735	80031273	(+267)
MT1X	ENSG00000187193	DBA_SR_enriched_consensus_Genrich_filtered_gr__0510	16	56681216	56684155	(+262),	DBA_SR_enriched_consensus_Genrich_filtered_gr__0511	16	56684196	56686377	(+2863)
NFIC	ENSG00000141905	DBA_SR_enriched_consensus_Genrich_filtered_gr__0656	19	3358069	3362716	(-6193),	DBA_SR_enriched_consensus_Genrich_filtered_gr__0657	19	3364326	3371186	(+1170)
NOCT	ENSG00000151014	DBA_SR_enriched_consensus_Genrich_filtered_gr__1051	4	139082331	139085282	(+68018)
NR2F1	ENSG00000175745	DBA_SR_enriched_consensus_Genrich_filtered_gr__1081	5	93578103	93582630	(-2970),	DBA_SR_enriched_consensus_Genrich_filtered_gr__1082	5	93582653	93582735	(-643)
NTHL1	ENSG00000065057	DBA_SR_enriched_consensus_Genrich_filtered_gr__0477	16	2121635	2127876	(-76890)
NTM	ENSG00000182667	DBA_SR_enriched_consensus_Genrich_filtered_gr__0305	11	131909466	131912563	(-447),	DBA_SR_enriched_consensus_Genrich_filtered_gr__0307	11	131942131	131946706	(+32957),	DBA_SR_enriched_consensus_Genrich_filtered_gr__0306	11	131947276	131947728	(+36040),	DBA_SR_enriched_consensus_Genrich_filtered_gr__0308	11	131963372	131965424	(+52936),	DBA_SR_enriched_consensus_Genrich_filtered_gr__0309	11	131965543	131969756	(+56188)
NTN1	ENSG00000065320	DBA_SR_enriched_consensus_Genrich_filtered_gr__0542	17	9020489	9024352	(+879)
OPCML	ENSG00000183715	DBA_SR_enriched_consensus_Genrich_filtered_gr__0309	11	131965543	131969756	(+976021),	DBA_SR_enriched_consensus_Genrich_filtered_gr__0308	11	131963372	131965424	(+979273),	DBA_SR_enriched_consensus_Genrich_filtered_gr__0306	11	131947276	131947728	(+996169),	DBA_SR_enriched_consensus_Genrich_filtered_gr__0307	11	131942131	131946706	(+999252)
PEBP4	ENSG00000134020	DBA_SR_enriched_consensus_Genrich_filtered_gr__1209	8	22971886	22976454	(-46262)
PKNOX2	ENSG00000165495	DBA_SR_enriched_consensus_Genrich_filtered_gr__0302	11	125343636	125347514	(+180869)
PLCD3	ENSG00000161714	DBA_SR_enriched_consensus_Genrich_filtered_gr__0580	17	45126681	45133475	(+2420)
PMVK	ENSG00000163344	DBA_SR_enriched_consensus_Genrich_filtered_gr__0103	1	154911976	154912764	(+24621)
PNMT	ENSG00000141744	DBA_SR_enriched_consensus_Genrich_filtered_gr__0566	17	39663145	39669062	(-2054),	DBA_SR_enriched_consensus_Genrich_filtered_gr__0565	17	39669165	39669253	(+1051)
PTGDS	ENSG00000107317	DBA_SR_enriched_consensus_Genrich_filtered_gr__1308	9	136974894	136978495	(-810)
PXDNL	ENSG00000147485	DBA_SR_enriched_consensus_Genrich_filtered_gr__1218	8	51771131	51774149	(+36805)
QSOX1	ENSG00000116260	DBA_SR_enriched_consensus_Genrich_filtered_gr__0126	1	180165057	180165067	(+10228),	DBA_SR_enriched_consensus_Genrich_filtered_gr__0127	1	180165118	180170412	(+12931),	DBA_SR_enriched_consensus_Genrich_filtered_gr__0128	1	180170483	180170824	(+15820)
RASD1	ENSG00000108551	DBA_SR_enriched_consensus_Genrich_filtered_gr__0551	17	17545851	17554310	(-53688),	DBA_SR_enriched_consensus_Genrich_filtered_gr__0550	17	17494535	17497229	(+511),	DBA_SR_enriched_consensus_Genrich_filtered_gr__0549	17	17492992	17494439	(+2677),	DBA_SR_enriched_consensus_Genrich_filtered_gr__0548	17	17492230	17492931	(+3812)
RASGRP2	ENSG00000068831	DBA_SR_enriched_consensus_Genrich_filtered_gr__0265	11	64747607	64747918	(-2307),	DBA_SR_enriched_consensus_Genrich_filtered_gr__0264	11	64744198	64747505	(-396)
RASL12	ENSG00000103710	DBA_SR_enriched_consensus_Genrich_filtered_gr__0440	15	65066232	65072883	(-1446)
RCOR2	ENSG00000167771	DBA_SR_enriched_consensus_Genrich_filtered_gr__0258	11	63872312	63877025	(+42175)
RCSD1	ENSG00000198771	DBA_SR_enriched_consensus_Genrich_filtered_gr__0122	1	167679013	167685851	(+52339)
RTN4RL1	ENSG00000185924	DBA_SR_enriched_consensus_Genrich_filtered_gr__0534	17	1997340	2001033	(+26158)
RXRA	ENSG00000186350	DBA_SR_enriched_consensus_Genrich_filtered_gr__1299	9	134402101	134408528	(+78735),	DBA_SR_enriched_consensus_Genrich_filtered_gr__1300	9	134412583	134415425	(+87424),	DBA_SR_enriched_consensus_Genrich_filtered_gr__1301	9	134433043	134437207	(+108545),	DBA_SR_enriched_consensus_Genrich_filtered_gr__1302	9	134455361	134457893	(+130047)
S100A13	ENSG00000189171	DBA_SR_enriched_consensus_Genrich_filtered_gr__0099	1	153631376	153632170	(-3534),	DBA_SR_enriched_consensus_Genrich_filtered_gr__0098	1	153625901	153631330	(-377)
SBK3	ENSG00000231274	DBA_SR_enriched_consensus_Genrich_filtered_gr__0735	19	55544362	55549347	(-1312)
SEMA6C	ENSG00000143434	DBA_SR_enriched_consensus_Genrich_filtered_gr__0096	1	151142956	151147504	(+1227)
SFRP5	ENSG00000120057	DBA_SR_enriched_consensus_Genrich_filtered_gr__0208	10	97780234	97782828	(-9579),	DBA_SR_enriched_consensus_Genrich_filtered_gr__0207	10	97770016	97772250	(+819)
SLC38A4	ENSG00000139209	DBA_SR_enriched_consensus_Genrich_filtered_gr__0317	12	46382309	46385158	(+442263)
SMARCA2	ENSG00000080503	DBA_SR_enriched_consensus_Genrich_filtered_gr__1240	9	2013752	2019022	(-5558)
SSBP3	ENSG00000157216	DBA_SR_enriched_consensus_Genrich_filtered_gr__0070	1	54404908	54409463	(-767)
SYT13	ENSG00000019505	DBA_SR_enriched_consensus_Genrich_filtered_gr__0246	11	45207471	45212041	(+76563),	DBA_SR_enriched_consensus_Genrich_filtered_gr__0245	11	45160627	45160696	(+125657),	DBA_SR_enriched_consensus_Genrich_filtered_gr__0244	11	45156979	45160509	(+127575),	DBA_SR_enriched_consensus_Genrich_filtered_gr__0243	11	45156806	45156840	(+129496)
TBL1Y	ENSG00000092377	DBA_SR_enriched_consensus_Genrich_filtered_gr__1319	Y	7272104	7276080	(+363406)
TIPARP	ENSG00000163659	DBA_SR_enriched_consensus_Genrich_filtered_gr__1018	3	157085193	157094006	(+414755)
TLR3	ENSG00000164342	DBA_SR_enriched_consensus_Genrich_filtered_gr__1061	4	186025980	186031685	(-40319)
TM7SF2	ENSG00000149809	DBA_SR_enriched_consensus_Genrich_filtered_gr__0268	11	65100803	65106879	(-8013)
TNS3	ENSG00000136205	DBA_SR_enriched_consensus_Genrich_filtered_gr__1181	7	47473806	47476143	(+107169),	DBA_SR_enriched_consensus_Genrich_filtered_gr__1180	7	47325919	47332817	(+252776)
TPPP	ENSG00000171368	DBA_SR_enriched_consensus_Genrich_filtered_gr__1067	5	756041	760492	(-64872),	DBA_SR_enriched_consensus_Genrich_filtered_gr__1066	5	691666	694524	(+300),	DBA_SR_enriched_consensus_Genrich_filtered_gr__1065	5	691239	691535	(+2008)
TRIM8	ENSG00000171206	DBA_SR_enriched_consensus_Genrich_filtered_gr__0211	10	102614907	102622890	(-25597)
TSC22D1	ENSG00000102804	DBA_SR_enriched_consensus_Genrich_filtered_gr__0371	13	44871574	44874292	(-296368),	DBA_SR_enriched_consensus_Genrich_filtered_gr__0370	13	44870033	44871513	(-294208),	DBA_SR_enriched_consensus_Genrich_filtered_gr__0369	13	44849149	44850610	(-273315),	DBA_SR_enriched_consensus_Genrich_filtered_gr__0368	13	44849084	44849116	(-272535)
TTYH2	ENSG00000141540	DBA_SR_enriched_consensus_Genrich_filtered_gr__0606	17	74211866	74215947	(+393)
ULK3	ENSG00000140474	DBA_SR_enriched_consensus_Genrich_filtered_gr__0448	15	74866444	74871678	(-25864)
ULK4	ENSG00000168038	DBA_SR_enriched_consensus_Genrich_filtered_gr__0958	3	42070395	42074897	(-110216)
VWA5B1	ENSG00000158816	DBA_SR_enriched_consensus_Genrich_filtered_gr__0029	1	20185048	20189855	(-103467)
ZCCHC14	ENSG00000140948	DBA_SR_enriched_consensus_Genrich_filtered_gr__0528	16	87516566	87519571	(-26024)
ZSWIM6	ENSG00000130449	DBA_SR_enriched_consensus_Genrich_filtered_gr__1074	5	61329850	61332087	(-1304),	DBA_SR_enriched_consensus_Genrich_filtered_gr__1075	5	61332089	61332647	(+95)

### Sheet: AFLA_up_H3K27ac-enriched
Supplemental Table S5. Candidate loci with hallmarks of gene dysregulation
		hg38
AFLAvsSRLA_AFLAup genes		AFLA-enriched regions associated to AFLA-upregulated genes (GREAT basal plus extension association rule; proximal: 5 kb upstream, 1 kb downstream; Distal: up to 1,000 kb)
Differentially Expressed Gene		Associated Region 1					Associated Region 2
Gene Symbol	Ensembl ID	Region ID	chr	start	end	TSS distance (bp)	Region ID	chr	start	end	TSS distance (bp)
CISH	ENSG00000114737	DBA_AF_LA_enriched_consensus_Genrich_filtered_gr__1097	3	50607072	50607392	(+4540),	DBA_AF_LA_enriched_consensus_Genrich_filtered_gr__1095	3	50580389	50588319	(+27418)
DKK3	ENSG00000050165	DBA_AF_LA_enriched_consensus_Genrich_filtered_gr__0267	11	11995609	11997262	(+13333)
HIVEP1	ENSG00000095951	DBA_AF_LA_enriched_consensus_Genrich_filtered_gr__1281	6	12007197	12013660	(-1909)
LRRC32	ENSG00000137507	DBA_AF_LA_enriched_consensus_Genrich_filtered_gr__0328	11	76664370	76672202	(+1714)
MYH7	ENSG00000092054	DBA_AF_LA_enriched_consensus_Genrich_filtered_gr__0468	14	23445732	23447057	(-10677),	DBA_AF_LA_enriched_consensus_Genrich_filtered_gr__0469	14	23434863	23445656	(-4542)
PLEKHA2	ENSG00000169499	DBA_AF_LA_enriched_consensus_Genrich_filtered_gr__1450	8	38899802	38903063	(+142)
PRKAR1A	ENSG00000108946	DBA_AF_LA_enriched_consensus_Genrich_filtered_gr__0718	17	68464264	68469709	(-45392)
STRN	ENSG00000115808	DBA_AF_LA_enriched_consensus_Genrich_filtered_gr__0845	2	37014482	37023877	(-52708)
VWF	ENSG00000110799	DBA_AF_LA_enriched_consensus_Genrich_filtered_gr__0359	12	6119716	6126322	(+1656)

### Sheet: AFRA_up_H3K27ac-enriched
Supplemental Table S5. Candidate loci with hallmarks of gene dysregulation
		hg38
AFRAvsSRRA_AFRAup genes		AFRA-enriched regions associated to AFRA-upregulated genes (GREAT basal plus extension association rule; proximal: 5 kb upstream, 1 kb downstream; Distal: up to 1,000 kb)
Differentially Expressed Gene		Associated Region 1					Associated Region 2					Associated Region 3					Associated Region 4					Associated Region 5					Associated Region 6
Gene Symbol	Ensembl ID	Region ID	chr	start	end	TSS distance (bp)	Region ID	chr	start	end	TSS distance (bp)	Region ID	chr	start	end	TSS distance (bp)	Region ID	chr	start	end	TSS distance (bp)	Region ID	chr	start	end	TSS distance (bp)	Region ID	chr	start	end	TSS distance (bp)
ANGPTL2	ENSG00000136859	DBA_AF_RA_enriched_consensus_Genrich_filtered_gr__1622	9	127183005	127188559	(-62899),	DBA_AF_RA_enriched_consensus_Genrich_filtered_gr__1621	9	127121251	127124742	(-114),	DBA_AF_RA_enriched_consensus_Genrich_filtered_gr__1620	9	126958176	126960039	(+163775),	DBA_AF_RA_enriched_consensus_Genrich_filtered_gr__1619	9	126956001	126958143	(+165811)
COL21A1	ENSG00000124749	DBA_AF_RA_enriched_consensus_Genrich_filtered_gr__1412	6	56689342	56693975	(-443913)
FOXS1	ENSG00000179772	DBA_AF_RA_enriched_consensus_Genrich_filtered_gr__1044	20	31839534	31845579	(+3062),	DBA_AF_RA_enriched_consensus_Genrich_filtered_gr__1043	20	31834962	31839500	(+8388),	DBA_AF_RA_enriched_consensus_Genrich_filtered_gr__1045	20	31833467	31834936	(+11417)
HAPLN1	ENSG00000145681	DBA_AF_RA_enriched_consensus_Genrich_filtered_gr__1323	5	83470659	83475704	(+248431)
HOOK2	ENSG00000095066	DBA_AF_RA_enriched_consensus_Genrich_filtered_gr__0808	19	12776699	12780683	(-3168),	DBA_AF_RA_enriched_consensus_Genrich_filtered_gr__0806	19	12775000	12776648	(-301)
IPO9	ENSG00000198700	DBA_AF_RA_enriched_consensus_Genrich_filtered_gr__0117	1	201709560	201710279	(-119221),	DBA_AF_RA_enriched_consensus_Genrich_filtered_gr__0118	1	201710373	201717178	(-115365)
PPP1R12C	ENSG00000125503	DBA_AF_RA_enriched_consensus_Genrich_filtered_gr__0868	19	55111489	55118497	(+2566)
SCG2	ENSG00000171951	DBA_AF_RA_enriched_consensus_Genrich_filtered_gr__1011	2	223724131	223726645	(-122885)
SCX	ENSG00000260428	DBA_AF_RA_enriched_consensus_Genrich_filtered_gr__1568	8	144264436	144266840	(-922)
SYNJ2	ENSG00000078269	DBA_AF_RA_enriched_consensus_Genrich_filtered_gr__1445	6	158001459	158006304	(+21995),	DBA_AF_RA_enriched_consensus_Genrich_filtered_gr__1446	6	158016119	158016397	(+34371),	DBA_AF_RA_enriched_consensus_Genrich_filtered_gr__1447	6	158024818	158029242	(+45143),	DBA_AF_RA_enriched_consensus_Genrich_filtered_gr__1449	6	158038034	158045202	(+59731),	DBA_AF_RA_enriched_consensus_Genrich_filtered_gr__1448	6	158045260	158045484	(+63485),	DBA_AF_RA_enriched_consensus_Genrich_filtered_gr__1450	6	158059096	158062186	(+78754)

### Sheet: SRLA_up_H3K27ac-enriched
Supplemental Table S5. Candidate loci with hallmarks of gene dysregulation
		hg38
AFLAvsSRLA_SRLAup genes		SRLA-enriched regions associated to SRLA-upregulated genes (GREAT basal plus extension association rule; proximal: 5 kb upstream, 1 kb downstream; Distal: up to 1,000 kb)
Differentially Expressed Gene		Associated Region 1					Associated Region 2					Associated Region 3					Associated Region 3					Associated Region 4					Associated Region 5
Gene Symbol	Ensembl ID	Region ID	chr	start	end	TSS distance (bp)	Region ID	chr	start	end	TSS distance (bp)	Region ID	chr	start	end	TSS distance (bp)	Region ID	chr	start	end	TSS distance (bp)	Region ID	chr	start	end	TSS distance (bp)	Region ID	chr	start	end	TSS distance (bp)
ACPP		DBA_SR_LA_enriched_consensus_Genrich_filtered_gr__1375	3	132283098	132285722	(-32997),	DBA_SR_LA_enriched_consensus_Genrich_filtered_gr__1374	3	132285745	132286131	(-31469)
BAD	ENSG00000002330	DBA_SR_LA_enriched_consensus_Genrich_filtered_gr__0346	11	64283823	64286656	(-601),	DBA_SR_LA_enriched_consensus_Genrich_filtered_gr__0345	11	64283570	64283740	(+984)
C1QL1	ENSG00000131094	DBA_SR_LA_enriched_consensus_Genrich_filtered_gr__0787	17	44976445	44978662	(-9483)
CACNA1G	ENSG00000006283	DBA_SR_LA_enriched_consensus_Genrich_filtered_gr__0802	17	50581329	50586908	(+22659)
DLL1	ENSG00000198719	DBA_SR_LA_enriched_consensus_Genrich_filtered_gr__1532	6	170152051	170154092	(+137401)
FRMD1	ENSG00000153303	DBA_SR_LA_enriched_consensus_Genrich_filtered_gr__1531	6	168055260	168055726	(+23666),	DBA_SR_LA_enriched_consensus_Genrich_filtered_gr__1530	6	168053923	168055239	(+24578)
GSE1	ENSG00000131149	DBA_SR_LA_enriched_consensus_Genrich_filtered_gr__0711	16	85136358	85139255	(-475409),	DBA_SR_LA_enriched_consensus_Genrich_filtered_gr__0712	16	85150950	85153534	(-460974),	DBA_SR_LA_enriched_consensus_Genrich_filtered_gr__0713	16	85205591	85208118	(-406361),	DBA_SR_LA_enriched_consensus_Genrich_filtered_gr__0716	16	85375897	85378019	(-236258),	DBA_SR_LA_enriched_consensus_Genrich_filtered_gr__0717	16	85458618	85466553	(-150630),	DBA_SR_LA_enriched_consensus_Genrich_filtered_gr__0718	16	85522910	85524731	(-89395)
HIVEP3	ENSG00000127124	DBA_SR_LA_enriched_consensus_Genrich_filtered_gr__0068	1	41881901	41885611	(+34742)
HPN	ENSG00000105707	DBA_SR_LA_enriched_consensus_Genrich_filtered_gr__0935	19	35037609	35044411	(+504)
LGR6	ENSG00000133067	DBA_SR_LA_enriched_consensus_Genrich_filtered_gr__0148	1	202197543	202198352	(+4047),	DBA_SR_LA_enriched_consensus_Genrich_filtered_gr__0149	1	202198542	202203720	(+7230),	DBA_SR_LA_enriched_consensus_Genrich_filtered_gr__0150	1	202203904	202204405	(+10254)
MPP2	ENSG00000108852	DBA_SR_LA_enriched_consensus_Genrich_filtered_gr__0783	17	43871089	43878298	(+35006),	DBA_SR_LA_enriched_consensus_Genrich_filtered_gr__0782	17	43859359	43862806	(+48617)
NID2	ENSG00000087303	DBA_SR_LA_enriched_consensus_Genrich_filtered_gr__0530	14	52067398	52070269	(+160),	DBA_SR_LA_enriched_consensus_Genrich_filtered_gr__0529	14	52046607	52048412	(+21484),	DBA_SR_LA_enriched_consensus_Genrich_filtered_gr__0528	14	52045607	52046444	(+22968)
NR2F1	ENSG00000175745	DBA_SR_LA_enriched_consensus_Genrich_filtered_gr__1432	5	93578103	93581668	(-3451)
NTHL1	ENSG00000065057	DBA_SR_LA_enriched_consensus_Genrich_filtered_gr__0649	16	2046418	2048725	(+294)
PLCD3	ENSG00000161714	DBA_SR_LA_enriched_consensus_Genrich_filtered_gr__0789	17	45126681	45133475	(+2420),	DBA_SR_LA_enriched_consensus_Genrich_filtered_gr__0788	17	45108602	45114349	(+21022)
RASD1	ENSG00000108551	DBA_SR_LA_enriched_consensus_Genrich_filtered_gr__0751	17	17545851	17549048	(-51057)
RCOR2	ENSG00000167771	DBA_SR_LA_enriched_consensus_Genrich_filtered_gr__0340	11	63876175	63877025	(+40244),	DBA_SR_LA_enriched_consensus_Genrich_filtered_gr__0339	11	63872312	63876108	(+42634)
RGS6	ENSG00000182732	DBA_SR_LA_enriched_consensus_Genrich_filtered_gr__0538	14	72714314	72717564	(+783500)
SLC38A4	ENSG00000139209	DBA_SR_LA_enriched_consensus_Genrich_filtered_gr__0437	12	46830754	46832159	(-5460)

### Sheet: SRRA_up_H3K27ac-enriched
Supplemental Table S5. Candidate loci with hallmarks of gene dysregulation
		hg38
AFRAvsSRRA_SRRAup genes		SRRA-enriched regions associated to SRRA-upregulated genes (GREAT basal plus extension association rule; proximal: 5 kb upstream, 1 kb downstream; Distal: up to 1,000 kb)
Differentially Expressed Gene		Associated Region 1					Associated Region 2					Associated Region 3					Associated Region 3					Associated Region 4					Associated Region 5					Associated Region 6
Gene Symbol	Ensembl ID	Region ID	chr	start	end	TSS distance (bp)	Region ID	chr	start	end	TSS distance (bp)	Region ID	chr	start	end	TSS distance (bp)	Region ID	chr	start	end	TSS distance (bp)	Region ID	chr	start	end	TSS distance (bp)	Region ID	chr	start	end	TSS distance (bp)	Region ID	chr	start	end	TSS distance (bp)
ADAMTS15	ENSG00000166106	DBA_SR_RA_enriched_consensus_Genrich_filtered_gr__0305	11	130600499	130601233	(+151892)
ASTN2	ENSG00000148219	DBA_SR_RA_enriched_consensus_Genrich_filtered_gr__1383	9	117278357	117278861	(+136461),	DBA_SR_RA_enriched_consensus_Genrich_filtered_gr__1382	9	117276186	117277503	(+138225),	DBA_SR_RA_enriched_consensus_Genrich_filtered_gr__1381	9	117267157	117268096	(+147443),	DBA_SR_RA_enriched_consensus_Genrich_filtered_gr__1380	9	117266389	117267105	(+148323),	DBA_SR_RA_enriched_consensus_Genrich_filtered_gr__1379	9	117266350	117266375	(+148707),	DBA_SR_RA_enriched_consensus_Genrich_filtered_gr__1378	9	117264184	117266242	(+149857),	DBA_SR_RA_enriched_consensus_Genrich_filtered_gr__1377	9	117263267	117264173	(+151350)
C20orf24		DBA_SR_RA_enriched_consensus_Genrich_filtered_gr__0850	20	36605696	36606659	(+356)
GABRB3	ENSG00000166206	DBA_SR_RA_enriched_consensus_Genrich_filtered_gr__0461	15	26263964	26264864	(+508660)
GADD45G	ENSG00000130222	DBA_SR_RA_enriched_consensus_Genrich_filtered_gr__1365	9	89683339	89684206	(+78760),	DBA_SR_RA_enriched_consensus_Genrich_filtered_gr__1366	9	89685128	89686192	(+80647)
IL5RA	ENSG00000091181	DBA_SR_RA_enriched_consensus_Genrich_filtered_gr__0901	3	3109750	3110639	(+179)
ITGB6	ENSG00000115221	DBA_SR_RA_enriched_consensus_Genrich_filtered_gr__0793	2	160253999	160254615	(-54006)
JARID2	ENSG00000008083	DBA_SR_RA_enriched_consensus_Genrich_filtered_gr__1145	6	15620685	15621586	(+374840)
KIAA1217	ENSG00000120549	DBA_SR_RA_enriched_consensus_Genrich_filtered_gr__0176	10	24305237	24306027	(+96468),	DBA_SR_RA_enriched_consensus_Genrich_filtered_gr__0177	10	24306138	24307762	(+97786)
LRRN2	ENSG00000170382	DBA_SR_RA_enriched_consensus_Genrich_filtered_gr__0140	1	204820179	204820479	(-198124)
MRO	ENSG00000134042	DBA_SR_RA_enriched_consensus_Genrich_filtered_gr__0632	18	50820268	50821699	(-920)
MTUS2	ENSG00000132938	DBA_SR_RA_enriched_consensus_Genrich_filtered_gr__0403	13	29523145	29524180	(+703315)
NTM	ENSG00000182667	DBA_SR_RA_enriched_consensus_Genrich_filtered_gr__0306	11	131910174	131912563	(-93),	DBA_SR_RA_enriched_consensus_Genrich_filtered_gr__0307	11	131967198	131967905	(+56090),	DBA_SR_RA_enriched_consensus_Genrich_filtered_gr__0308	11	132022564	132023978	(+111809),	DBA_SR_RA_enriched_consensus_Genrich_filtered_gr__0309	11	132027880	132028694	(+116825),	DBA_SR_RA_enriched_consensus_Genrich_filtered_gr__0310	11	132030361	132030924	(+119181),	DBA_SR_RA_enriched_consensus_Genrich_filtered_gr__0311	11	132033926	132035262	(+123132),	DBA_SR_RA_enriched_consensus_Genrich_filtered_gr__0312	11	132035283	132035513	(+123936)
PHACTR3	ENSG00000087495	DBA_SR_RA_enriched_consensus_Genrich_filtered_gr__0857	20	59820841	59821366	(+216556),	DBA_SR_RA_enriched_consensus_Genrich_filtered_gr__0858	20	59821713	59821898	(+217258)
RGS6	ENSG00000182732	DBA_SR_RA_enriched_consensus_Genrich_filtered_gr__0442	14	72059501	72059735	(+127179),	DBA_SR_RA_enriched_consensus_Genrich_filtered_gr__0443	14	72059918	72060461	(+127751)
SMARCA2	ENSG00000080503	DBA_SR_RA_enriched_consensus_Genrich_filtered_gr__1323	9	2024295	2025225	(+2815),	DBA_SR_RA_enriched_consensus_Genrich_filtered_gr__1324	9	2614146	2614902	(+592579)
TSC22D1	ENSG00000102804	DBA_SR_RA_enriched_consensus_Genrich_filtered_gr__0409	13	44849149	44850488	(-273254),	DBA_SR_RA_enriched_consensus_Genrich_filtered_gr__0408	13	44849065	44849116	(-272526)
VWA5B1	ENSG00000158816	DBA_SR_RA_enriched_consensus_Genrich_filtered_gr__0031	1	20302174	20303343	(+11840)
WASHC2C	ENSG00000172661	DBA_SR_RA_enriched_consensus_Genrich_filtered_gr__0180	10	45726566	45727933	(-14)
WNT5A	ENSG00000114251	DBA_SR_RA_enriched_consensus_Genrich_filtered_gr__0931	3	55716371	55717008	(-229048)
WNT5B	ENSG00000111186	DBA_SR_RA_enriched_consensus_Genrich_filtered_gr__0317	12	1651080	1651982	(+22334)
