## Supplemental Table S7 for "An epigenomic investigation of atrial fibrillation in a matched left and right atrial human cohort"

### Sheet: EWAS_AFvsSR
Supplemental Table S7. Single CpG and DMRs showing DNA methylation differences between AF and SR
EWAS		AF-hypermethylated coefficient > 0			Threshold for significance: p-value < 5.65 x 10^-8
hg38		AF-hypomethylated coefficient < 0
CpG	chromosome	position	p-value	coefficient
cg03848774	chr3	113035779	3.81633e-19	-0.636526
cg23377942	chr16	79008908	1.33237e-16	0.507821
cg18029237	chr7	158387179	3.44742e-12	0.478002
cg12202652	chr8	12998032	8.58404e-12	0.284453
cg11173636	chr10	63872499	1.69547e-10	-0.368547
cg18811130	chr10	129470622	6.62636e-10	0.0790809
cg20368463	chr18	79913604	1.77202e-09	0.349241
cg26646212	chr2	48767736	5.46251e-09	-0.071322
cg17970043	chr11	76657483	6.44719e-09	-0.144508
cg26544072	chr6	29828215	6.47055e-09	-0.161279
cg16192041	chr7	43313806	1.15865e-08	-0.257187
cg25178421	chr5	172858655	3.81264e-08	-0.109775

### Sheet: DMRs_AFvsSR_dmrff
Supplemental Table S7. Single CpG and DMRs showing DNA methylation differences between AF and SR
DMR analysis with dmrff	AF-hypomethylated (estimate > 0)		DMR calling approach: Clusters of >1 CpGs with 1) at most 500 bp in-between distances, 2) EWAS nominal p-values < 0.05 and 3) concordant direction of effect estimates.
Bonferroni-adjusted p-values	AF-hypermethylated (estimate < 0)		Threshold for significance: p-adj < 0.05
hg38
DMR	chr	start	end	CpGs measured within	B	S	estimate	se	z	p.value	number.tests	p.adjust	DMR
	chr6	32152996	32153656	25	-0.897233	0.0561407	-0.897233	0.0561407	-15.9819	1.71e-57	755052	1.29e-51	DMR1
	chr11	116473410	116473858	2	1.07094	0.0997259	1.07094	0.0997259	10.7388	6.69e-27	755052	5.05e-21	DMR96
	chr11	76657450	76657483	2	2.16796	0.207043	2.16796	0.207043	10.4711	1.17e-25	755052	8.86e-20	DMR95
	chr4	183987495	183987865	5	-0.871004	0.0857636	-0.871004	0.0857636	-10.1559	3.12e-24	755052	2.36e-18	DMR50
	chr19	50661950	50662495	5	-1.82551	0.18952	-1.82551	0.18952	-9.6323	5.84e-22	755052	4.41e-16	DMR26
	chr6	30111378	30111648	7	2.15595	0.227619	2.15595	0.227619	9.47172	2.75e-21	755052	2.08e-15	DMR4
	chr9	133585994	133586204	3	0.934704	0.0988668	0.934704	0.0988668	9.45417	3.26e-21	755052	2.46e-15	DMR65
	chr7	103556821	103556977	2	1.82537	0.206917	1.82537	0.206917	8.82175	1.13e-18	755052	8.51e-13	DMR114
	chr6	17282622	17282882	4	-0.490813	0.0560699	-0.490813	0.0560699	-8.7536	2.07e-18	755052	1.56e-12	DMR51
	chr19	45792999	45793012	2	1.85991	0.215718	1.85991	0.215718	8.62197	6.58e-18	755052	4.97e-12	DMR101
	chr1	202034685	202034960	2	-0.882399	0.103614	-0.882399	0.103614	-8.51621	1.65e-17	755052	1.24e-11	DMR120
	chr17	321084	321437	6	-1.38665	0.16367	-1.38665	0.16367	-8.47224	2.41e-17	755052	1.82e-11	DMR8
	chr19	19619366	19619452	3	-1.54799	0.183062	-1.54799	0.183062	-8.45608	2.77e-17	755052	2.09e-11	DMR45
	chr17	1230252	1230412	3	-2.30378	0.272638	-2.30378	0.272638	-8.44995	2.91e-17	755052	2.2e-11	DMR78
	chr2	46812336	46812982	4	-0.939621	0.111318	-0.939621	0.111318	-8.4409	3.15e-17	755052	2.38e-11	DMR47
	chr11	2886872	2887118	3	1.19644	0.142023	1.19644	0.142023	8.42426	3.63e-17	755052	2.74e-11	DMR55
	chr7	64045390	64045883	6	1.89404	0.224844	1.89404	0.224844	8.4238	3.64e-17	755052	2.75e-11	DMR11
	chr2	286830	287354	6	-1.65589	0.198535	-1.65589	0.198535	-8.34055	7.39e-17	755052	5.58e-11	DMR18
	chr5	142686106	142686556	7	-1.21099	0.146092	-1.21099	0.146092	-8.28922	1.14e-16	755052	8.61e-11	DMR19
	chr1	246788913	246789727	7	-1.44316	0.175707	-1.44316	0.175707	-8.21346	2.15e-16	755052	1.62e-10	DMR17
	chr20	31819458	31819585	3	1.56179	0.191727	1.56179	0.191727	8.14589	3.76e-16	755052	2.84e-10	DMR21
	chr6	31117257	31117458	2	-1.54071	0.190526	-1.54071	0.190526	-8.0866	6.14e-16	755052	4.63e-10	DMR141
	chr1	3858263	3858541	6	-1.81371	0.225144	-1.81371	0.225144	-8.05577	7.9e-16	755052	5.96e-10	DMR12
	chr19	53992271	53993099	5	-1.94302	0.242397	-1.94302	0.242397	-8.01584	1.09e-15	755052	8.26e-10	DMR27
	chr7	27115292	27115929	8	-0.840509	0.105893	-0.840509	0.105893	-7.93736	2.07e-15	755052	1.56e-09	DMR14
	chr7	47540550	47540649	2	1.25045	0.158933	1.25045	0.158933	7.86777	3.61e-15	755052	2.73e-09	DMR112
	chr11	123806195	123806445	3	1.95833	0.251973	1.95833	0.251973	7.77197	7.73e-15	755052	5.83e-09	DMR56
	chr22	17581179	17581458	4	-1.38533	0.17964	-1.38533	0.17964	-7.71173	1.24e-14	755052	9.37e-09	DMR28
	chr11	12114858	12114920	2	-0.632503	0.0822813	-0.632503	0.0822813	-7.68708	1.51e-14	755052	1.14e-08	DMR126
	chr6	124683635	124683838	2	1.50707	0.197229	1.50707	0.197229	7.64123	2.15e-14	755052	1.62e-08	DMR110
	chr10	24207669	24208038	4	-0.920615	0.120468	-0.920615	0.120468	-7.64196	2.14e-14	755052	1.62e-08	DMR124
	chr4	9893893	9893914	2	0.918483	0.120844	0.918483	0.120844	7.60056	2.95e-14	755052	2.23e-08	DMR105
	chr3	191330519	191331496	10	-1.31354	0.172872	-1.31354	0.172872	-7.59835	3e-14	755052	2.26e-08	DMR9
	chr1	153568222	153568363	2	-1.04877	0.139614	-1.04877	0.139614	-7.51187	5.83e-14	755052	4.4e-08	DMR66
	chr11	304080	304489	3	-2.15956	0.288529	-2.15956	0.288529	-7.48473	7.17e-14	755052	5.41e-08	DMR71
	chr1	6520050	6520465	6	-1.0481	0.140124	-1.0481	0.140124	-7.47978	7.44e-14	755052	5.62e-08	DMR41
	chr5	1685262	1685291	2	1.6468	0.222135	1.6468	0.222135	7.41352	1.23e-13	755052	9.29e-08	DMR108
	chr6	1393101	1393440	2	0.984596	0.133398	0.984596	0.133398	7.38089	1.57e-13	755052	1.19e-07	DMR60
	chr6	27139939	27139977	2	1.40479	0.192469	1.40479	0.192469	7.29879	2.9e-13	755052	2.19e-07	DMR109
	chr8	23050034	23050225	4	0.691427	0.0964703	0.691427	0.0964703	7.16726	7.65e-13	755052	5.78e-07	DMR115
	chr7	151081637	151081960	6	-0.971167	0.135566	-0.971167	0.135566	-7.1638	7.85e-13	755052	5.93e-07	DMR20
	chr10	34628594	34628641	2	-0.873507	0.12363	-0.873507	0.12363	-7.06549	1.6e-12	755052	1.21e-06	DMR125
	chr6	30490381	30490809	5	1.12747	0.162253	1.12747	0.162253	6.94886	3.68e-12	755052	2.78e-06	DMR40
	chr1	209805766	209806125	5	-1.51481	0.219163	-1.51481	0.219163	-6.91181	4.79e-12	755052	3.61e-06	DMR67
	chr14	31388984	31388996	2	-1.58011	0.229034	-1.58011	0.229034	-6.89903	5.24e-12	755052	3.95e-06	DMR75
	chr3	72152562	72152800	3	-0.56487	0.0819765	-0.56487	0.0819765	-6.89063	5.55e-12	755052	4.19e-06	DMR138
	chr6	28861544	28861621	6	-1.73672	0.252236	-1.73672	0.252236	-6.88529	5.77e-12	755052	4.35e-06	DMR10
	chr3	4303050	4303146	2	-1.94032	0.284934	-1.94032	0.284934	-6.80973	9.78e-12	755052	7.38e-06	DMR49
	chr17	50834904	50835403	11	-1.00425	0.148457	-1.00425	0.148457	-6.76457	1.34e-11	755052	1.01e-05	DMR6
	chr7	63900397	63901016	3	1.96911	0.291207	1.96911	0.291207	6.7619	1.36e-11	755052	1.03e-05	DMR61
	chr11	124897824	124898119	7	1.34567	0.199186	1.34567	0.199186	6.75584	1.42e-11	755052	1.07e-05	DMR15
	chr4	184983892	184983916	2	1.78036	0.265339	1.78036	0.265339	6.70977	1.95e-11	755052	1.47e-05	DMR106
	chr10	3906530	3907014	2	-1.25598	0.188786	-1.25598	0.188786	-6.65293	2.87e-11	755052	2.17e-05	DMR123
	chr8	107498086	107498115	3	-1.62513	0.244362	-1.62513	0.244362	-6.6505	2.92e-11	755052	2.21e-05	DMR30
	chr1	99645831	99645866	2	-1.06759	0.161593	-1.06759	0.161593	-6.60663	3.93e-11	755052	2.97e-05	DMR42
	chr11	2300540	2301099	11	0.762571	0.115438	0.762571	0.115438	6.60589	3.95e-11	755052	2.98e-05	DMR2
	chr15	51341233	51341507	2	-1.14142	0.173137	-1.14142	0.173137	-6.59257	4.32e-11	755052	3.26e-05	DMR130
	chr6	166691273	166691415	2	-0.963228	0.146915	-0.963228	0.146915	-6.55635	5.51e-11	755052	4.16e-05	DMR87
	chr12	56101097	56101330	5	1.66914	0.255736	1.66914	0.255736	6.52681	6.72e-11	755052	5.07e-05	DMR33
	chr8	143788941	143788952	3	-0.695384	0.107236	-0.695384	0.107236	-6.48463	8.9e-11	755052	6.72e-05	DMR146
	chr2	24174941	24175301	5	-1.48386	0.228936	-1.48386	0.228936	-6.48153	9.08e-11	755052	6.86e-05	DMR13
	chr16	3011879	3012425	7	-0.496328	0.0766101	-0.496328	0.0766101	-6.47863	9.26e-11	755052	6.99e-05	DMR44
	chr10	132408714	132409077	4	0.901849	0.140014	0.901849	0.140014	6.44114	1.19e-10	755052	8.95e-05	DMR32
	chr16	22092275	22092534	4	-1.10367	0.172612	-1.10367	0.172612	-6.39396	1.62e-10	755052	0.000122052	DMR77
	chr10	96984707	96984809	2	1.37184	0.215571	1.37184	0.215571	6.36372	1.97e-10	755052	0.000148688	DMR92
	chr1	229433861	229434155	7	-1.17357	0.184507	-1.17357	0.184507	-6.3606	2.01e-10	755052	0.000151744	DMR68
	chr1	228470670	228470696	2	-1.91634	0.30138	-1.91634	0.30138	-6.35854	2.04e-10	755052	0.000153784	DMR122
	chr14	100946925	100947042	2	-1.84834	0.291885	-1.84834	0.291885	-6.33242	2.41e-10	755052	0.000182223	DMR129
	chr19	10353155	10354035	4	1.08329	0.171563	1.08329	0.171563	6.31422	2.72e-10	755052	0.000205013	DMR35
	chr12	131684464	131684487	2	-1.75848	0.279266	-1.75848	0.279266	-6.29682	3.04e-10	755052	0.000229397	DMR127
	chr9	128523517	128523628	2	1.43324	0.22845	1.43324	0.22845	6.27378	3.52e-10	755052	0.000266067	DMR64
	chr14	22226285	22226652	2	1.36149	0.218856	1.36149	0.218856	6.22091	4.94e-10	755052	0.000373214	DMR98
	chr5	138257729	138257894	5	-1.34251	0.216523	-1.34251	0.216523	-6.20029	5.64e-10	755052	0.000425543	DMR29
	chr3	9934186	9934557	2	-1.91182	0.308975	-1.91182	0.308975	-6.18764	6.11e-10	755052	0.000461135	DMR137
	chr1	3771381	3771693	3	-1.12593	0.182357	-1.12593	0.182357	-6.17435	6.64e-10	755052	0.000501633	DMR117
	chr2	27490065	27490291	5	-1.02297	0.166004	-1.02297	0.166004	-6.16231	7.17e-10	755052	0.0005413	DMR136
	chr2	68774533	68775086	12	0.928531	0.150734	0.928531	0.150734	6.16006	7.27e-10	755052	0.000549063	DMR38
	chr2	164955306	164955569	5	-1.27826	0.207656	-1.27826	0.207656	-6.1557	7.47e-10	755052	0.000564379	DMR48
	chr1	20662097	20662110	2	-0.834405	0.13564	-0.834405	0.13564	-6.15164	7.67e-10	755052	0.00057903	DMR118
	chr4	159228108	159228225	2	-0.738461	0.120244	-0.738461	0.120244	-6.14136	8.18e-10	755052	0.000617763	DMR140
	chr10	87504371	87504391	2	-1.79033	0.292681	-1.79033	0.292681	-6.117	9.54e-10	755052	0.00071997	DMR23
	chr13	98483329	98483457	4	-1.66516	0.27238	-1.66516	0.27238	-6.11337	9.76e-10	755052	0.000736557	DMR24
	chr12	50842276	50842855	6	-0.80248	0.13168	-0.80248	0.13168	-6.09417	1.1e-09	755052	0.00083061	DMR43
	chr9	16276330	16276389	2	-1.68368	0.277124	-1.68368	0.277124	-6.07557	1.24e-09	755052	0.000932854	DMR147
	chr6	28633535	28633642	8	-1.3374	0.220764	-1.3374	0.220764	-6.05806	1.38e-09	755052	0.00104027	DMR3
	chr5	93594824	93596775	10	0.97526	0.162733	0.97526	0.162733	5.99302	2.06e-09	755052	0.00155528	DMR7
	chr2	716313	716709	4	-1.30588	0.218263	-1.30588	0.218263	-5.98307	2.19e-09	755052	0.00165336	DMR46
	chr14	105910396	105910520	2	1.52139	0.254434	1.52139	0.254434	5.97952	2.24e-09	755052	0.00168973	DMR99
	chr19	45779313	45780303	9	0.742981	0.124547	0.742981	0.124547	5.96549	2.44e-09	755052	0.00184155	DMR36
	chr4	83013614	83013653	2	-1.62145	0.273029	-1.62145	0.273029	-5.93874	2.87e-09	755052	0.00216863	DMR83
	chr10	244370	244408	3	-1.45489	0.245397	-1.45489	0.245397	-5.9287	3.05e-09	755052	0.00230549	DMR69
	chr16	23301815	23301827	2	-1.46095	0.246471	-1.46095	0.246471	-5.92747	3.08e-09	755052	0.00232286	DMR133
	chr17	79306080	79306425	3	-1.9581	0.330715	-1.9581	0.330715	-5.92079	3.2e-09	755052	0.00241912	DMR80
	chr13	35855799	35855901	3	1.63223	0.275928	1.63223	0.275928	5.91543	3.31e-09	755052	0.00249922	DMR97
	chr4	128601484	128601738	3	-1.01254	0.171987	-1.01254	0.171987	-5.88726	3.93e-09	755052	0.00296467	DMR84
	chr17	82151673	82151700	2	-1.78303	0.303107	-1.78303	0.303107	-5.88249	4.04e-09	755052	0.00305149	DMR135
	chr2	233060291	233060565	4	0.979766	0.167042	0.979766	0.167042	5.86538	4.48e-09	755052	0.00338344	DMR102
	chr22	46739274	46739361	2	1.57231	0.269714	1.57231	0.269714	5.82953	5.56e-09	755052	0.00419686	DMR59
	chr9	95085134	95085631	4	0.520878	0.0895465	0.520878	0.0895465	5.81684	6e-09	755052	0.00452808	DMR63
	chr15	95929448	95929489	2	0.991862	0.170987	0.991862	0.170987	5.80079	6.6e-09	755052	0.00498348	DMR100
	chr4	187124341	187124535	2	1.7231	0.297258	1.7231	0.297258	5.79666	6.76e-09	755052	0.00510784	DMR107
	chr6	150882280	150882322	2	-1.01369	0.175294	-1.01369	0.175294	-5.7828	7.35e-09	755052	0.00554702	DMR143
	chr21	32932848	32932912	2	1.18856	0.20677	1.18856	0.20677	5.74821	9.02e-09	755052	0.00680986	DMR103
	chr7	104252826	104252847	2	-1.49986	0.26114	-1.49986	0.26114	-5.74351	9.27e-09	755052	0.00700175	DMR144
	chr20	1226049	1226059	3	1.84111	0.320568	1.84111	0.320568	5.74329	9.29e-09	755052	0.00701095	DMR39
	chr5	88145670	88145837	3	-1.42749	0.248554	-1.42749	0.248554	-5.74318	9.29e-09	755052	0.00701557	DMR85
	chr17	19387207	19387395	3	-0.858964	0.149885	-0.858964	0.149885	-5.7308	1e-08	755052	0.00754716	DMR79
	chr7	27102928	27103180	5	-1.32494	0.231453	-1.32494	0.231453	-5.72443	1.04e-08	755052	0.00783615	DMR52
	chr1	23436588	23436698	2	1.74265	0.304665	1.74265	0.304665	5.71987	1.07e-08	755052	0.00804934	DMR89
	chr13	86020450	86020526	2	-0.760295	0.133052	-0.760295	0.133052	-5.71427	1.1e-08	755052	0.00831906	DMR128
	chr2	234171653	234171950	3	1.97915	0.346741	1.97915	0.346741	5.70787	1.14e-08	755052	0.00863763	DMR58
	chr1	247008270	247008426	2	1.73358	0.304724	1.73358	0.304724	5.68902	1.28e-08	755052	0.00964718	DMR91
	chr1	2408148	2408903	5	0.376382	0.0661698	0.376382	0.0661698	5.68812	1.28e-08	755052	0.00969818	DMR31
	chr1	53890233	53890587	2	-0.962476	0.16922	-0.962476	0.16922	-5.68773	1.29e-08	755052	0.00972072	DMR119
	chr7	66089038	66089093	3	-1.7277	0.304806	-1.7277	0.304806	-5.6682	1.44e-08	755052	0.0108956	DMR88
	chr3	77091415	77091551	3	-1.05406	0.186494	-1.05406	0.186494	-5.65196	1.59e-08	755052	0.0119772	DMR139
	chr16	81645100	81645300	3	-0.553118	0.0981313	-0.553118	0.0981313	-5.63651	1.74e-08	755052	0.0131022	DMR134
	chr7	158549413	158549908	4	1.22353	0.2171	1.22353	0.2171	5.6358	1.74e-08	755052	0.0131567	DMR62
	chr6	166956727	166956750	2	1.40215	0.249923	1.40215	0.249923	5.61031	2.02e-08	755052	0.015249	DMR111
	chr7	155945956	155946222	2	-1.55889	0.277992	-1.55889	0.277992	-5.60768	2.05e-08	755052	0.0154831	DMR145
	chr10	54801336	54801374	3	-1.59901	0.285361	-1.59901	0.285361	-5.60346	2.1e-08	755052	0.0158643	DMR70
	chr6	29850466	29850523	3	-1.96056	0.349971	-1.96056	0.349971	-5.60206	2.12e-08	755052	0.0159933	DMR86
	chr15	23686793	23687473	5	1.16686	0.20853	1.16686	0.20853	5.59564	2.2e-08	755052	0.0165967	DMR16
	chr16	969956	970046	2	-1.38603	0.248338	-1.38603	0.248338	-5.58121	2.39e-08	755052	0.0180346	DMR132
	chr1	206897480	206897489	2	1.86398	0.334004	1.86398	0.334004	5.58071	2.4e-08	755052	0.0180864	DMR54
	chr11	32430641	32431225	8	-1.56159	0.281266	-1.56159	0.281266	-5.55201	2.82e-08	755052	0.0213227	DMR5
	chr7	56537840	56538142	2	1.92757	0.347255	1.92757	0.347255	5.55087	2.84e-08	755052	0.0214628	DMR113
	chr2	232409581	232409943	2	-1.63291	0.294395	-1.63291	0.294395	-5.54666	2.91e-08	755052	0.0219859	DMR82
	chr19	33132053	33132185	4	-1.62344	0.293387	-1.62344	0.293387	-5.53345	3.14e-08	755052	0.0237086	DMR81
	chr17	352557	353197	9	0.707964	0.128004	0.707964	0.128004	5.5308	3.19e-08	755052	0.0240696	DMR34
	chr1	235943909	235943952	2	1.79921	0.325394	1.79921	0.325394	5.52932	3.21e-08	755052	0.0242731	DMR90
	chr14	101077864	101077921	3	-1.35888	0.246182	-1.35888	0.246182	-5.51979	3.39e-08	755052	0.0256269	DMR76
	chr18	75125729	75125826	3	-1.85343	0.335964	-1.85343	0.335964	-5.51675	3.45e-08	755052	0.0260743	DMR25
	chr9	99825318	99825588	2	1.09911	0.199636	1.09911	0.199636	5.50556	3.68e-08	755052	0.0277853	DMR116
	chr11	637885	638507	4	-1.06333	0.194468	-1.06333	0.194468	-5.4679	4.55e-08	755052	0.0343849	DMR72
	chr8	113377159	113377219	3	-1.67686	0.306923	-1.67686	0.306923	-5.46345	4.67e-08	755052	0.0352589	DMR53
	chr19	46298300	46298415	4	1.34752	0.247039	1.34752	0.247039	5.45469	4.91e-08	755052	0.0370412	DMR37
	chr12	103586989	103587078	3	-1.45457	0.267326	-1.45457	0.267326	-5.44118	5.29e-08	755052	0.039963	DMR73
	chr9	133528962	133528974	2	-1.49037	0.274029	-1.49037	0.274029	-5.43874	5.37e-08	755052	0.0405155	DMR148
	chr17	63932291	63932475	3	1.18493	0.218014	1.18493	0.218014	5.4351	5.48e-08	755052	0.0413516	DMR57
	chr1	203272822	203272894	2	-1.45416	0.267599	-1.45416	0.267599	-5.4341	5.51e-08	755052	0.0415827	DMR121
	chr11	57424778	57424959	2	0.822999	0.151665	0.822999	0.151665	5.42642	5.75e-08	755052	0.043411	DMR93
	chr12	130953471	130953510	2	-1.00578	0.18544	-1.00578	0.18544	-5.42374	5.84e-08	755052	0.0440691	DMR74
	chr11	60378566	60378605	2	1.44226	0.266045	1.44226	0.266045	5.42109	5.92e-08	755052	0.0447275	DMR94
	chr15	90716453	90716518	2	-1.5728	0.290326	-1.5728	0.290326	-5.41735	6.05e-08	755052	0.0456717	DMR131
	chr6	31794778	31794853	2	-1.32705	0.245009	-1.32705	0.245009	-5.41633	6.08e-08	755052	0.0459334	DMR142
	chr1	25818946	25819972	10	-0.450747	0.0832633	-0.450747	0.0832633	-5.41351	6.18e-08	755052	0.0466627	DMR22
	chr3	50607675	50607811	2	0.585838	0.108369	0.585838	0.108369	5.40594	6.45e-08	755052	0.0486784	DMR104
