## Supplemental Table S8 for "An epigenomic investigation of atrial fibrillation in a matched left and right atrial human cohort"

### Sheet: Meth_GE_H3K27ac_data_intersect
Supplemental Table S8. Subset of candidate loci with proximal DMRs
			hg38
DMRs_DEGs_H3K27acRegions_overlap			AF-enriched regions associated to AF-upregulated genes (GREAT basal plus extension association rule; proximal: 5 kb upstream, 1 kb downstream; Distal: up to 1,000 kb)
Differentially Expressed Gene			Associated H3K27ac-enriched Region						Associated DMR
Gene Symbol	Ensembl ID	Upregulation status	Region ID	chr	start	end	TSS distance (bp)	Enriched group	DMR ID	chr	start	end	TSS distance (bp)	AF methylation status
FGF1	ENSG00000113578	AF-upregulated	DBA_AF_enriched_consensus_Genrich_filtered_gr__0915	5	142683939	142687326	(+12437)	AF-enriched	DMR19	chr5	142686106	142686556	(+11739)	Hypomethylated
KIAA1217	ENSG00000120549	SR-upregulated	DBA_SR_enriched_consensus_Genrich_filtered_gr__0180	10	24206379	24209972	(-988)	SR-enriched	DMR124	chr10	24207669	24208038	(-1310)	Hypomethylated
MYLK2	ENSG00000101306	SR-upregulated	DBA_AF_enriched_consensus_Genrich_filtered_gr__0707	20	31840821	31845724	(+23965)	AF-enriched	DMR21	chr20	31819458	31819585	(+214)	Hypermethylated
MICAL2	ENSG00000133816	AF-upregulated	DBA_AF_enriched_consensus_Genrich_filtered_gr__0202	11	12156314	12168538	(+51835),	AF-enriched	DMR126	chr11	12114858	12114920	(+4298)	Hypomethylated
NR2F1	ENSG00000175745	SR-upregulated	DBA_SR_enriched_consensus_Genrich_filtered_gr__1081	5	93578103	93582630	(-2970),	SR-enriched	DMR7	chr5	93594824	93596775	(+12463)	Hypermethylated
SLC43A3	ENSG00000134802	AF-upregulated	DBA_AF_enriched_consensus_Genrich_filtered_gr__0215	11	57424054	57428530	(+829)	AF-enriched	DMR93	chr11	57424778	57424959	(+2252)	Hypermethylated
SPTAN1	ENSG00000197694	AF-upregulated	DBA_AF_enriched_consensus_Genrich_filtered_gr__1109	9	128548332	128548626	(-4111),	AF-enriched	DMR64	chr9	128523517	128523628	(-29017)	Hypermethylated
TNS3	ENSG00000136205	SR-upregulated	DBA_SR_enriched_consensus_Genrich_filtered_gr__1181	7	47473806	47476143	(+107169),	SR-enriched	DMR112	chr7	47540550	47540649	(+41544)	Hypermethylated
