## Supplemental Table S10 for "An epigenomic investigation of atrial fibrillation in a matched left and right atrial human cohort"

### Sheet: TableS10 - cTAccEnrRegions 
Supplemental Table S10: Enrichment of chromatin accessibility regions across human cardiac cell types in H3K27ac enriched regions (first tab) and DMRs (second tab)
p-pvalues (pvalue column) correspond to hypergeometric tests for enrichment of chromating accessibility ATAC-seq peaks in each cell type (CellType) within H3K27ac enriched regions for each sample group (SampleType)
Adjusted p-values (padj) correspodnd to Bonferroni correction for multiple comparisons
Cell types correspond to: cardiac fibroblasts (FB), ventricualr cardiomyocytes (vCM), atrial cardiomyocytes (aCM), endothelial cells (EC)and smooth-muscle cells (SM)
SampleType	Set	CellType	ElsIn	TotalEls	AllOtherEls	AllOtherIn	pvalue	padj
AF_LA	Enriched	FB	371	686	171589	21883	1.496391983702e-149	2.992783967404e-148
AF_LA	Enriched	vCM	583	686	171589	24914	0	0
AF_LA	Enriched	aCM	582	686	171589	23152	0	0
AF_LA	Enriched	EC	458	686	171589	20430	3.01014428446707e-252	6.02028856893414e-251
AF_LA	Enriched	SM	446	686	171589	21978	5.91436198932689e-225	1.18287239786538e-223
AF_RA	Enriched	FB	624	811	174584	21883	0	0
AF_RA	Enriched	vCM	433	811	174584	24843	2.21330917607088e-153	4.42661835214176e-152
AF_RA	Enriched	aCM	405	811	174584	23097	2.37117332946628e-141	4.74234665893256e-140
AF_RA	Enriched	EC	447	811	174584	20367	6.22836266313222e-200	1.24567253262644e-198
AF_RA	Enriched	SM	513	811	174584	21743	6.218458597711e-256	1.2436917195422e-254
SR_LA	Enriched	FB	318	707	169025	23204	8.82893613601684e-92	1.76578722720337e-90
SR_LA	Enriched	vCM	489	707	169025	27143	1.01586878963734e-220	2.03173757927468e-219
SR_LA	Enriched	aCM	474	707	169025	25343	7.55693023480865e-218	1.51138604696173e-216
SR_LA	Enriched	EC	350	707	169025	21533	7.44184038884711e-126	1.48836807776942e-124
SR_LA	Enriched	SM	361	707	169025	23324	2.23233589155334e-124	4.46467178310668e-123
SR_RA	Enriched	FB	454	870	160742	25602	6.52168375139173e-137	1.30433675027835e-135
SR_RA	Enriched	vCM	496	870	160742	29961	3.76035999175179e-142	7.52071998350358e-141
SR_RA	Enriched	aCM	503	870	160742	28127	2.27304541359318e-159	4.54609082718636e-158
SR_RA	Enriched	EC	387	870	160742	22738	1.66520231757328e-105	3.33040463514656e-104
SR_RA	Enriched	SM	441	870	160742	25134	5.57070707546791e-130	1.11414141509358e-128

### Sheet: TableS10 - cTAccDMRS
Supplemental Table S10: Enrichment of chromatin accessibility regions across human cardiac cell types in H3K27ac enriched regions (first tab) and DMRs (second tab)
p-pvalues (pvalue column) correspond to hypergeometric tests for enrichment of chromating accessibility ATAC-seq peaks in each cell type (CellType) within DMRs of each type (SampleType)
Adjusted p-values (padj) correspodnd to Bonferroni correction for multiple comparisons
Cell types correspond to: cardiac fibroblasts (FB), ventricualr cardiomyocytes (vCM), atrial cardiomyocytes (aCM), endothelial cells (EC)and smooth-muscle cells (SM)
DMRs correspond to all identified (both), hypermethylated in AF samples (hyper) and hypomethylated in AF samples (hypo)
Set	CellType	ElsIn	TotalEls	AllOtherEls	AllOtherIn	pvalue	padj
both	FB	21	148	50462	3512	0.00058289	0.00874335
both	vCM	33	148	50462	3793	3.2794599182054e-09	4.9191898773081e-08
both	aCM	28	148	50462	3488	2.89279349768364e-07	4.33919024652546e-06
both	EC	30	148	50462	3254	4.59619726608769e-09	6.89429589913153e-08
both	SM	25	148	50462	3531	1.17525364508265e-05	0.000176288
hyper	FB	13	91	50519	3520	0.00403969	0.0605954
hyper	vCM	21	91	50519	3805	7.6702058765837e-07	1.15053088148755e-05
hyper	aCM	16	91	50519	3500	0.000151528	0.00227292
hyper	EC	15	91	50519	3269	0.000223633	0.0033545
hyper	SM	14	91	50519	3542	0.00158017	0.0237025
hypo	FB	8	57	50553	3525	0.0164164	0.246246
hypo	vCM	12	57	50553	3814	0.00025981	0.00389715
hypo	aCM	12	57	50553	3504	0.000112058	0.00168086
hypo	EC	15	57	50553	3269	4.02054876292985e-07	6.03082314439477e-06
hypo	SM	11	57	50553	3545	0.000498671	0.00748007
